# Pan-cancer single-cell analysis identifies a FOXF1/FOXF2-associated transitional CAF-like fibroblast state

**DOI:** 10.64898/2026.07.09.737397

**Authors:** Bayrta Mandzhieva, Ayushi Verma, Truc Do Thanh Nguyen, Yeong Hak Bang, Woong-Yang Park

## Abstract

Fibroblast heterogeneity shapes tumor progression, yet the transitional states linking normal-associated fibroblasts to cancer-associated fibroblasts (CAFs) remain poorly defined. Here, we integrated single-cell transcriptomic profiles of more than 90,000 stromal cells from 281 samples across nine cancer types to construct a pan-cancer atlas of fibroblast diversity. We identified a distinct CAF-like population positioned between normal-activated fibroblasts and established CAF subsets along the inferred fibroblast activation trajectory. Integration with single-nucleus chromatin accessibility data nominated FOXF1 and FOXF2 as candidate regulators of this CAF-like state. Functionally, CAF-like fibroblasts were characterized by non-canonical WNT activity, WNT5A-associated stromal communication, and a candidate GZMA–F2R/PAR immune–stromal signaling axis supported by spatial transcriptomics. Clinically, the CAF-like signature showed context-dependent prognostic relevance, with high expression associated with poorer survival in the tumor compartment of TCGA stomach adenocarcinoma. Together, this study defines a FOXF1/FOXF2-associated CAF-like transitional fibroblast state and links it to stromal signaling, immune–stromal communication, and cancer-type-specific clinical relevance.
