## Supplementary Figures and tables for "Pan-cancer single-cell analysis identifies a FOXF1/FOXF2-associated transitional CAF-like fibroblast state": Table_S1_Dataset_Summary.xlsx

### Sheet: Supplementary Data 1
Table S1: Summary of scRNA-seq datasets used in this study
Cancer type	Datasets	№ of pts	Sample_T	Sample_N	Sample_H	Total Samples
Colorectal cancer (CRC)	GSE132465, GSE132257, GSE144735	29	28	16
Lung adenocarcinoma (LUAD)	GSE131907	12	11	11
Non-small cell lung cancer (NSCLC)	GSE148071	42	42
Hepatocellular carcinoma (LIHC) & Intrahepatic cholangiocarcinoma (CHOL)	GSE125449, GSE138709, GSE142784	26	26	3
Pancreatic ductal adenocarcinoma (PDAC)	GSE154778, GSE155698	26	26	3
Stomach cancer (STAD)	PRJEB45598, dna-discovery.stanford.edu/research/datasets/	18	18	7
Esophageal squamous-cell carcinoma (ESCC)	GSE160269	60	60	4
Ovarian cancer (OVC)	lambrechtslab.sites.vib.be/en/dataaccess	5	7	3
Healthy lung donors	GSE122960	8			8
Healthy liver donors	GSE115469	5			5
Healthy pancreatic tissue	GSE131886	3			3
	Summary	234	218	47	16	281
