## Supplementary Figures and tables for "Pan-cancer single-cell analysis identifies a FOXF1/FOXF2-associated transitional CAF-like fibroblast state": Table_S5_FOXF1:FOXF2_Regulons.xlsx

### Sheet: Sheet 1
Table S5. Gene sets comprising the FOXF1 and FOXF2 regulons (inferred by SCENIC)
FOXF1_regulons	FOXF2_regulons
A4GALT	ACVR1
AAAS	ADCY6
ACP2	AKAP7
ACVRL1	ARHGAP6
ADAMTSL1	ARHGEF12
ALDH1A3	ARHGEF7
ANPEP	ARID2
ARHGAP20	ASXL1
ARHGAP6	ATMIN
ARRB1	ATP11B
BDKRB2	ATPAF1
BMP4	AVEN
BMP5	BBC3
BMP7	BMP2
BSCL2	BMP4
C5orf56	BMP5
CDYL	BMP7
CHL1	BRAF
CSNK1G1	CACHD1
CYGB	CADM1
DENND2A	CAMK2N1
DLG3	CASK
DLL1	CCDC126
DNM1	CCDC68
ECE1	CD4
EDIL3	CDH13
EDNRB	CHL1
EMID1	CHPT1
EXOC2	CLCN3
F2R	CLIP2
FABP1	COL13A1
FAM107A	COL4A2
FAM13C	CREBBP
FAT4	CSNK1E
FEZ1	CSNK1G3
FGF13	CSRNP3
FGF14	CTDSP2
FHL1	CTSS
FOXF1	CYGB
FOXF2	DAAM2
FOXP2	DICER1
FRY	DLL1
GFRA1	DUSP4
GREM2	ECE1
GRK5	EDIL3
GULP1	EHD3
HAAO	ELK3
HAPLN1	ELK4
HIBADH	ELMO2
HMGN4	ENPP2
HNRNPL	EPC2
HOXA10	EPHB3
HPGD	ERBB2
ISOC1	ETV1
ITGA8	EXOC2
JUP	EXT1
KDM6A	FABP1
LSAMP	FAM135A
MANSC1	FBXO21
MAPK10	FCHSD2
MLLT3	FGD6
MOV10	FGF13
NCK1	FMO3
NKX2-3	FOXF1
NR3C1	FOXF2
NRG1	FRY
OLFML2A	GAB2
OSBPL10	GABRE
PAG1	GLRX5
PAPPA	GPRC5C
PCTP	GREM2
PDE4B	HAPLN1
PDE4D	HHIP
PDGFRA	HMCN1
PDLIM1	HOXA3
PEAK1	HOXB5
PITX1	HPCAL1
PLA2G4A	HS6ST1
PLEKHA6	ID4
PLEKHG1	IFT140
PLEKHH2	IGF2BP2
PRDM1	IL15RA
PRKAR2B	IL6R
PRKG1	ING1
PRR16	INMT
PTCH1	INO80D
PTGER2	INPP4A
PTGER4	IQSEC1
PTOV1	ITGA8
PTPRK	ITPR1
RASL12	ITPR2
RBM28	JDP2
REV3L	JMY
RFTN1	KBTBD6
RGS17	KCTD6
RHOBTB2	KLC2
RNF152	KLF13
RORB	KLHL5
RSPO1	LAMA4
SBF2	LAMA5
SCARB2	LDLRAD3
SDC3	LIMCH1
SEMA3A	LIN7A
SEMA3E	LRCH1
SETD1B	LRCH2
SFXN5	LSAMP
SOX6	LYST
SSBP2	MAMDC2
ST8SIA1	MAPK10
STAMBPL1	MARK2
TANC1	MCM7
TBCCD1	MCTP2
TBX2	MGAT5
TCF21	MLLT1
TFEB	MME
TFPI	MR1
TMEM100	MSL1
TNFRSF21	MTIF2
TNIK	N4BP2
TP53I11	NAA25
TP53INP1	NAGLU
TRIM47	NBEA
UNC5C	NCK2
VASN	NDST1
VILL	NEO1
VPS11	NFATC3
WFDC1	NKX2-3
WLS	NR1D2
WNT2B	NR2F1
WNT5B	NRG1
ZNF384	NUDT18
ZNF608	OTUD1
	PACS1
	PAG1
	PAPPA
	PCDH18
	PDE4B
	PDGFRA
	PDSS2
	PEAK1
	PELI2
	PIK3IP1
	PITX1
	PLAGL1
	PLEKHA6
	POU2F1
	PPP2R5A
	PPT2
	PRDM1
	PREX2
	PRICKLE2
	PRKG1
	PRPF39
	PTCH1
	PTGER2
	PTGER4
	PTN
	PTP4A3
	RANGAP1
	RAP2A
	RASL12
	RBP4
	RCAN2
	RFTN1
	RHOBTB2
	RNF152
	RORB
	RUNX1T1
	RXRA
	SATB1
	SCARB1
	SCARB2
	SDC4
	SEMA3E
	SEMA5A
	SEMA6D
	SETD1B
	SH3RF3
	SIN3A
	SLC23A2
	SLC46A3
	SLC8A1
	SLC9A3R2
	SLIT2
	SMAP2
	SMCR5
	SMNDC1
	SMPDL3A
	SNAPC3
	SOCS6
	SOX6
	SOX9
	SP2
	SP3
	SPATS2
	SPON1
	SRF
	ST8SIA1
	STAG2
	STIM2
	STK11
	TACC2
	TANC1
	TBCEL
	TBX2
	TBX3
	TCF21
	TEF
	TEX2
	TFDP2
	TGM2
	TLE3
	TM4SF1
	TMEM100
	TNFRSF19
	TP53INP1
	TRERF1
	TRIM41
	TTC14
	UBN2
	UGCG
	UNC5C
	USP12
	USP18
	USP9X
	VANGL1
	WASF3
	WIPF1
	WNT5B
	WWP2
	ZBTB10
	ZBTB44
	ZCCHC2
	ZDHHC21
	ZFYVE16
	ZHX2
	ZMIZ1
	ZNF384
	ZNF532
	ZNF608
	ZRANB1
