## Supplementary Figures and tables for "Pan-cancer single-cell analysis identifies a FOXF1/FOXF2-associated transitional CAF-like fibroblast state": Table_S6_NAF1_genes_enriched_in_CAF_branch_states5_7.xlsx

### Sheet: Sheet 1
Table S6. DEGs enriched in NAF1 states 5–7 identified by Monocle2 pseudotime analysis
p_val	avg_log2FC	pct.1	pct.2	p_val_adj	cluster	gene
0	2.47823	0.644	0.181	0	NAF1	C7
0	1.34354	0.724	0.339	0	NAF1	PRELP
0	1.74026	0.748	0.368	0	NAF1	CXCL12
0	1.47322	0.814	0.444	0	NAF1	C3
0	1.18609	0.747	0.38	0	NAF1	CFD
0	1.33231	0.697	0.333	0	NAF1	GPX3
0	1.63047	0.728	0.377	0	NAF1	DPT
0	1.88129	0.948	0.6	0	NAF1	MGP
0	1.30575	0.63	0.287	0	NAF1	MGST1
0	1.94962	0.524	0.187	0	NAF1	IGF1
0	0.77849	0.764	0.438	0	NAF1	PLAC9
0	1.31426	0.721	0.414	0	NAF1	FBLN5
0	1.16863	0.65	0.346	0	NAF1	FGF7
0	1.47232	0.525	0.224	0	NAF1	SLIT3
0	0.962609	0.775	0.488	0	NAF1	EFEMP1
0	0.764142	0.659	0.375	0	NAF1	ADIRF
0	0.888524	0.455	0.179	0	NAF1	CD34
0	1.18966	0.512	0.237	0	NAF1	METTL7A
0	0.935659	0.632	0.357	0	NAF1	ALDH2
0	1.01125	0.678	0.41	0	NAF1	SCPEP1
0	1.18531	0.722	0.455	0	NAF1	LHFPL6
0	2.05848	0.361	0.096	0	NAF1	FMO2
0	1.05752	0.698	0.444	0	NAF1	EPHX1
0	0.912405	0.671	0.418	0	NAF1	BTG2
0	0.963172	0.742	0.491	0	NAF1	PLTP
0	1.76588	0.33	0.092	0	NAF1	C16orf89
0	1.23238	0.418	0.18	0	NAF1	AKR1C1
0	0.718398	0.681	0.447	0	NAF1	SPTBN1
0	0.880073	0.834	0.602	0	NAF1	ZFP36L2
0	0.6096	0.676	0.45	0	NAF1	IL6ST
0	0.955697	0.407	0.181	0	NAF1	ZBTB16
0	1.33545	0.425	0.201	0	NAF1	CCN5
0	0.863022	0.409	0.186	0	NAF1	NDRG2
0	1.00289	0.653	0.433	0	NAF1	QSOX1
0	1.31025	0.592	0.373	0	NAF1	A2M
0	0.715465	0.639	0.422	0	NAF1	ADD3
0	1.16321	0.463	0.247	0	NAF1	RNASE4
0	0.948402	0.729	0.523	0	NAF1	NR4A1
0	0.365125	0.839	0.635	0	NAF1	TIMP3
0	0.268777	0.788	0.586	0	NAF1	IGFBP6
0	0.705618	0.794	0.592	0	NAF1	FOSB
0	0.763257	0.667	0.466	0	NAF1	SSPN
0	0.7478	0.478	0.277	0	NAF1	C1orf21
0	0.711365	0.658	0.458	0	NAF1	CRISPLD2
0	0.634666	0.79	0.593	0	NAF1	FCGRT
0	0.42315	0.658	0.463	0	NAF1	CD9
0	0.696628	0.535	0.341	0	NAF1	PBX1
0	1.25775	0.321	0.127	0	NAF1	AKR1C3
0	1.45803	0.318	0.124	0	NAF1	TNFSF13B
0	0.54984	0.785	0.595	0	NAF1	LRP1
0	0.638683	0.663	0.473	0	NAF1	PRNP
0	0.750443	0.393	0.203	0	NAF1	F10
0	0.54986	0.835	0.646	0	NAF1	PMP22
0	0.785329	0.435	0.247	0	NAF1	CELF2
0	2.06051	0.261	0.073	0	NAF1	SERPINA3
0	0.858378	0.365	0.18	0	NAF1	EBF1
0	0.610178	0.492	0.307	0	NAF1	GAS6
0	0.781248	0.864	0.679	0	NAF1	EGR1
0	0.658067	0.373	0.19	0	NAF1	ABLIM1
0	0.719924	0.57	0.387	0	NAF1	CD74
0	1.05568	0.749	0.567	0	NAF1	SFRP2
0	0.557784	0.884	0.705	0	NAF1	DUSP1
0	0.873233	0.394	0.217	0	NAF1	PLBD1
0	1.45126	0.327	0.151	0	NAF1	CES1
0	0.845084	0.338	0.163	0	NAF1	ITIH5
0	0.698252	0.474	0.299	0	NAF1	OAF
0	0.790064	0.372	0.197	0	NAF1	GPRC5A
0	1.16976	0.307	0.134	0	NAF1	GFRA1
0	0.514176	0.55	0.378	0	NAF1	STOM
0	0.878373	0.398	0.228	0	NAF1	HSPB8
0	0.820021	0.364	0.194	0	NAF1	CILP
0	0.385972	0.754	0.586	0	NAF1	SRSF5
0	0.41949	0.772	0.607	0	NAF1	WSB1
0	0.710602	0.346	0.184	0	NAF1	CKB
0	1.32598	0.276	0.118	0	NAF1	RGMA
0	0.415934	0.858	0.701	0	NAF1	NUPR1
0	1.09879	0.282	0.125	0	NAF1	SULT1A1
0	0.789643	0.94	0.785	0	NAF1	C1R
0	1.48433	0.347	0.193	0	NAF1	DEPP1
0	0.409211	0.854	0.702	0	NAF1	LGALS3BP
0	0.721658	0.924	0.773	0	NAF1	FOS
0	0.687394	0.734	0.587	0	NAF1	GADD45B
0	1.0919	0.299	0.153	0	NAF1	RERG
0	0.376626	0.877	0.732	0	NAF1	NPC2
0	0.757673	0.963	0.819	0	NAF1	C1S
0	0.354695	0.856	0.719	0	NAF1	PEBP1
0	0.588364	0.854	0.723	0	NAF1	LGALS3
0	0.522717	0.931	0.801	0	NAF1	PSAP
0	0.378306	0.91	0.783	0	NAF1	DDX5
0	0.43176	0.965	0.866	0	NAF1	ITM2B
0	0.768325	0.975	0.878	0	NAF1	CST3
0	1.06708	0.994	0.905	0	NAF1	DCN
5.79708e-304	0.578688	0.503	0.329	2.81274e-299	NAF1	TSHZ2
5.87616e-299	0.856877	0.372	0.216	2.85111e-294	NAF1	SAMHD1
1.42764e-297	0.605328	0.727	0.555	6.92693e-293	NAF1	GLUL
3.86909e-297	0.326811	0.934	0.811	1.87728e-292	NAF1	LAPTM4A
1.14417e-293	0.772023	0.793	0.672	5.5515e-289	NAF1	IGFBP4
6.10038e-287	0.826449	0.404	0.25	2.95991e-282	NAF1	PCYOX1
3.1405e-283	0.413637	0.442	0.254	1.52377e-278	NAF1	C1QTNF3
1.74732e-282	0.371152	0.942	0.845	8.47799e-278	NAF1	UBC
1.33009e-276	0.642054	0.509	0.357	6.45361e-272	NAF1	PRCP
1.70848e-272	0.680913	0.451	0.295	8.28954e-268	NAF1	FXYD6
7.56936e-272	0.377696	0.721	0.566	3.67265e-267	NAF1	SDCBP
6.08548e-266	0.374429	0.971	0.845	2.95267e-261	NAF1	LUM
7.78888e-266	0.951362	0.316	0.178	3.77917e-261	NAF1	COLEC12
2.86574e-264	0.749214	0.43	0.283	1.39046e-259	NAF1	ZNF106
1.56643e-262	0.535707	0.356	0.203	7.6003e-258	NAF1	G0S2
1.06899e-261	0.704478	0.418	0.269	5.18672e-257	NAF1	TRIP10
2.14705e-258	0.791505	0.278	0.142	1.04175e-253	NAF1	DCLK1
5.16588e-256	0.843775	0.292	0.158	2.50649e-251	NAF1	ANG
1.78951e-254	0.870076	0.268	0.138	8.68269e-250	NAF1	ADAM33
1.16053e-250	0.48618	0.363	0.204	5.63087e-246	NAF1	PTGIS
1.43533e-244	0.365409	0.676	0.529	6.96423e-240	NAF1	ESD
3.57181e-244	0.503797	0.383	0.227	1.73304e-239	NAF1	VSIR
4.37415e-240	0.432488	0.609	0.457	2.12234e-235	NAF1	TMBIM4
9.39159e-238	0.427659	0.72	0.554	4.5568e-233	NAF1	RHOB
8.33463e-237	0.281735	0.646	0.484	4.04396e-232	NAF1	APLP2
7.3699e-236	0.360353	0.738	0.594	3.57588e-231	NAF1	ATRAID
8.74792e-236	0.594743	0.481	0.338	4.24449e-231	NAF1	NR3C1
1.84503e-230	0.25374	0.588	0.419	8.95208e-226	NAF1	PLPP1
7.11207e-225	0.779257	0.351	0.22	3.45078e-220	NAF1	DAAM1
2.042e-222	0.362438	0.873	0.737	9.90779e-218	NAF1	ZFP36L1
2.4876e-222	0.398151	0.617	0.482	1.20698e-217	NAF1	CYB5A
9.61843e-222	0.434605	0.618	0.472	4.66686e-217	NAF1	H2AJ
2.68311e-220	0.383287	0.609	0.46	1.30185e-215	NAF1	EMP2
3.83404e-219	0.579328	0.472	0.335	1.86028e-214	NAF1	RNF130
4.74291e-217	0.715596	0.503	0.352	2.30126e-212	NAF1	CCL2
1.03257e-216	0.337891	0.818	0.682	5.01002e-212	NAF1	SQSTM1
2.79508e-214	0.37885	0.527	0.381	1.35618e-209	NAF1	CRYAB
3.30525e-214	0.273921	0.878	0.765	1.60371e-209	NAF1	EID1
7.82906e-210	0.627065	0.358	0.224	3.79866e-205	NAF1	TNFAIP2
8.72474e-210	0.382528	0.68	0.531	4.23325e-205	NAF1	LAMP1
2.5611e-205	0.43845	0.693	0.548	1.24265e-200	NAF1	EMP1
9.78932e-205	0.320768	0.717	0.585	4.74978e-200	NAF1	RNH1
1.14205e-204	0.58271	0.534	0.397	5.54123e-200	NAF1	SLC2A3
1.14552e-202	0.384528	0.632	0.502	5.55808e-198	NAF1	NDFIP1
2.74056e-202	0.882281	0.25	0.138	1.32972e-197	NAF1	C1QTNF2
3.59197e-202	0.290209	0.764	0.623	1.74283e-197	NAF1	BTG1
2.22217e-197	0.53482	0.512	0.381	1.07819e-192	NAF1	GABARAPL1
4.14222e-196	0.287082	0.716	0.585	2.0098e-191	NAF1	NENF
4.22816e-192	0.604666	0.374	0.249	2.0515e-187	NAF1	DDIT3
4.47387e-190	0.571889	0.391	0.263	2.17072e-185	NAF1	SPART
5.74613e-189	0.804699	0.261	0.152	2.78802e-184	NAF1	DYNC2LI1
5.29556e-188	0.982778	0.276	0.164	2.56941e-183	NAF1	PTPRS
7.59817e-188	0.437357	0.562	0.43	3.68663e-183	NAF1	NDN
3.24822e-185	0.314795	0.664	0.52	1.57604e-180	NAF1	CEBPB
1.4184e-179	0.517683	0.533	0.413	6.88207e-175	NAF1	VAT1
1.98559e-179	0.614131	0.35	0.23	9.6341e-175	NAF1	AC013461.1
4.39386e-179	0.582698	0.286	0.167	2.1319e-174	NAF1	ZNF385A
2.8353e-176	0.631893	0.304	0.19	1.37569e-171	NAF1	TNS2
2.08665e-174	0.982798	0.266	0.158	1.01244e-169	NAF1	HSD11B1
1.21922e-172	0.597069	0.496	0.378	5.91564e-168	NAF1	KLF10
3.44082e-171	0.407509	0.532	0.406	1.66948e-166	NAF1	ANXA4
1.73988e-170	0.431997	0.534	0.411	8.44189e-166	NAF1	SDHD
4.77666e-170	0.251037	0.738	0.612	2.31764e-165	NAF1	GABARAPL2
1.00342e-168	0.502927	0.364	0.244	4.86858e-164	NAF1	INTS6
5.06133e-167	0.341879	0.648	0.524	2.45576e-162	NAF1	SRSF7
5.75878e-166	0.693681	0.305	0.196	2.79416e-161	NAF1	CHPT1
1.97966e-165	0.669379	0.318	0.205	9.60529e-161	NAF1	IL15RA
2.65575e-165	0.898598	0.252	0.149	1.28857e-160	NAF1	PLEKHH2
2.9746e-165	0.415456	0.369	0.24	1.44328e-160	NAF1	CRIP1
1.62295e-159	0.456108	0.52	0.403	7.87454e-155	NAF1	MPZL1
8.03487e-159	0.541096	0.319	0.202	3.89852e-154	NAF1	CYP1B1
5.55829e-158	0.545916	0.329	0.21	2.69688e-153	NAF1	MEDAG
1.56886e-156	0.416515	0.471	0.351	7.6121e-152	NAF1	UAP1
5.28761e-156	0.562603	0.371	0.259	2.56555e-151	NAF1	LARP6
3.84596e-155	0.261019	0.437	0.312	1.86606e-150	NAF1	EPB41L4A-AS1
1.32969e-154	0.610145	0.344	0.234	6.45166e-150	NAF1	CALHM2
5.72504e-152	0.504303	0.393	0.282	2.77779e-147	NAF1	SLC66A3
9.47757e-152	0.554874	0.401	0.29	4.59852e-147	NAF1	CTSO
4.12032e-151	0.668875	0.298	0.196	1.99918e-146	NAF1	C1RL
3.17815e-150	0.500549	0.368	0.259	1.54204e-145	NAF1	THYN1
2.12079e-149	0.352736	0.561	0.447	1.02901e-144	NAF1	ARL6IP1
3.44986e-147	0.51598	0.292	0.188	1.67387e-142	NAF1	CKS1B
3.85003e-147	0.333948	0.559	0.443	1.86804e-142	NAF1	DPP7
1.65942e-145	0.286231	0.603	0.483	8.05149e-141	NAF1	STAT3
3.50203e-145	0.558088	0.436	0.322	1.69919e-140	NAF1	MAFF
3.78486e-144	0.44597	0.298	0.194	1.83642e-139	NAF1	ACVRL1
1.99782e-143	0.468074	0.522	0.413	9.69342e-139	NAF1	IRF1
1.13609e-140	0.638559	0.276	0.178	5.51231e-136	NAF1	CRYL1
2.56919e-139	0.561416	0.302	0.2	1.24657e-134	NAF1	ARRDC3
4.0867e-139	0.517435	0.256	0.159	1.98286e-134	NAF1	SLC25A4
6.2173e-139	0.300387	0.714	0.59	3.01663e-134	NAF1	ARID5B
9.13863e-139	0.255319	0.764	0.64	4.43406e-134	NAF1	PRDX6
1.99867e-138	0.824399	0.299	0.199	9.69753e-134	NAF1	MT1M
1.18511e-137	0.508796	0.315	0.212	5.75016e-133	NAF1	CD68
6.01689e-137	0.359051	0.451	0.34	2.91939e-132	NAF1	PCBD1
1.01123e-136	0.599955	0.339	0.233	4.9065e-132	NAF1	PLXDC1
1.91237e-136	0.457231	0.305	0.203	9.27882e-132	NAF1	PER1
2.58392e-135	0.28985	0.576	0.462	1.25372e-130	NAF1	XRCC6
1.30416e-134	0.385788	0.465	0.356	6.32777e-130	NAF1	KDSR
1.4968e-130	0.330961	0.547	0.439	7.26247e-126	NAF1	FUNDC2
5.62635e-127	0.419593	0.42	0.308	2.7299e-122	NAF1	NR2F2
1.37185e-126	0.435413	0.367	0.264	6.65621e-122	NAF1	PPP1R10
1.05748e-125	0.338951	0.492	0.381	5.13087e-121	NAF1	CCPG1
4.97888e-125	0.442916	0.472	0.366	2.41575e-120	NAF1	CPE
7.04324e-125	0.40721	0.408	0.306	3.41738e-120	NAF1	ZFYVE21
1.51835e-122	0.438313	0.321	0.223	7.36702e-118	NAF1	ARMCX1
2.73253e-122	0.550128	0.567	0.467	1.32582e-117	NAF1	THBS1
5.02033e-121	0.255691	0.594	0.484	2.43587e-116	NAF1	HNRNPF
6.76794e-119	0.451688	0.279	0.186	3.2838e-114	NAF1	PCF11
3.94006e-118	0.292601	0.523	0.416	1.91172e-113	NAF1	DHRS7
4.33844e-118	0.563746	0.317	0.224	2.10501e-113	NAF1	TOR1AIP1
3.36846e-117	0.501636	0.415	0.319	1.63438e-112	NAF1	RP11-14N7.2
1.09752e-115	0.355984	0.401	0.3	5.32516e-111	NAF1	IRF2BP2
1.41601e-115	0.42167	0.359	0.265	6.87046e-111	NAF1	WBP2
3.59999e-115	0.635169	0.342	0.246	1.74672e-110	NAF1	SPON1
3.97836e-113	0.336359	0.351	0.254	1.9303e-108	NAF1	ACAT1
8.64658e-113	0.360018	0.425	0.328	4.19532e-108	NAF1	AIP
2.64994e-112	0.506642	0.284	0.194	1.28575e-107	NAF1	CD40
1.93324e-110	0.354125	0.468	0.372	9.38006e-106	NAF1	CDIPT
5.25971e-110	0.262232	0.489	0.388	2.55201e-105	NAF1	CHD9
8.11483e-110	0.268482	0.559	0.453	3.93732e-105	NAF1	DAB2
5.54666e-109	0.434311	0.282	0.193	2.69124e-104	NAF1	OSBPL1A
8.13824e-108	0.488052	0.384	0.291	3.94867e-103	NAF1	ST3GAL4
6.36662e-107	0.519538	0.275	0.192	3.08909e-102	NAF1	CYB5R1
8.97347e-107	0.306631	0.622	0.522	4.35393e-102	NAF1	XBP1
1.4655e-104	0.406074	0.323	0.235	7.11061e-100	NAF1	ALDH9A1
5.44296e-102	0.328273	0.412	0.323	2.64092e-97	NAF1	CCS
7.9657e-102	0.544011	0.297	0.212	3.86496e-97	NAF1	BMERB1
1.20844e-100	0.432607	0.285	0.2	5.86333e-96	NAF1	LETMD1
1.76204e-100	0.364352	0.357	0.268	8.5494e-96	NAF1	HYI
2.03764e-100	0.305188	0.404	0.299	9.88661e-96	NAF1	ITGBL1
3.23783e-100	0.380772	0.352	0.263	1.571e-95	NAF1	SNX5
6.0854e-97	0.336133	0.834	0.744	2.95264e-92	NAF1	MT2A
7.7561e-97	0.474407	0.278	0.194	3.76326e-92	NAF1	ARL4D
2.00722e-95	0.557001	0.269	0.189	9.73905e-91	NAF1	ARHGAP10
4.9362e-95	0.522273	0.477	0.391	2.39505e-90	NAF1	LAMC1
1.79953e-93	0.47461	0.278	0.197	8.7313e-89	NAF1	CALCOCO1
2.42732e-93	0.447891	0.258	0.18	1.17774e-88	NAF1	ETFRF1
8.49355e-92	0.437625	0.306	0.225	4.12107e-87	NAF1	CLN5
1.55622e-90	0.307096	0.328	0.242	7.55077e-86	NAF1	TMEM106C
4.04682e-90	0.265798	0.581	0.485	1.96352e-85	NAF1	TNFRSF1A
1.7922e-87	0.466757	0.44	0.352	8.69575e-83	NAF1	BAG3
3.67298e-87	0.252351	0.549	0.456	1.78213e-82	NAF1	PIGT
6.20674e-86	0.288535	0.357	0.269	3.01151e-81	NAF1	GFPT2
1.27009e-85	0.465213	0.261	0.185	6.16249e-81	NAF1	STAT6
2.66612e-84	0.386951	0.34	0.26	1.2936e-79	NAF1	RNF167
3.07195e-84	0.380134	0.412	0.329	1.49051e-79	NAF1	GNPTG
3.39098e-84	0.646126	0.261	0.189	1.6453e-79	NAF1	FEZ1
1.51151e-83	0.315288	0.578	0.486	7.33384e-79	NAF1	SLC38A2
3.06259e-83	0.338443	0.337	0.256	1.48597e-78	NAF1	MBNL2
5.58206e-83	0.53708	0.274	0.2	2.70842e-78	NAF1	NRP1
7.05289e-83	0.545736	0.255	0.181	3.42206e-78	NAF1	LPAR1
4.39054e-82	0.414802	0.322	0.244	2.13029e-77	NAF1	RORA
1.02666e-80	0.280182	0.292	0.215	4.98134e-76	NAF1	KCTD12
6.46034e-79	0.478643	0.306	0.232	3.13456e-74	NAF1	MIR22HG
2.05898e-78	0.328438	0.341	0.261	9.99017e-74	NAF1	SDHA
2.213e-76	0.303873	0.311	0.235	1.07375e-71	NAF1	ECI2
2.34888e-76	0.259679	0.44	0.358	1.13968e-71	NAF1	CALCOCO2
5.20745e-76	0.337587	0.344	0.267	2.52666e-71	NAF1	WASHC3
3.53329e-75	0.383375	0.304	0.228	1.71435e-70	NAF1	KDM6B
2.32551e-74	0.312365	0.507	0.42	1.12834e-69	NAF1	PLXDC2
1.23765e-73	0.263596	0.391	0.312	6.00508e-69	NAF1	SNX2
3.64027e-73	0.364871	0.256	0.185	1.76626e-68	NAF1	SQOR
1.49586e-70	0.280167	0.348	0.274	7.2579e-66	NAF1	CCNDBP1
1.45449e-69	0.346475	0.259	0.192	7.05718e-65	NAF1	MAPK3
2.12326e-68	0.611558	0.503	0.436	1.03021e-63	NAF1	MT1X
2.7542e-68	0.427429	0.281	0.213	1.33634e-63	NAF1	OSER1
1.17034e-67	0.435046	0.263	0.195	5.67847e-63	NAF1	RAB8B
2.20043e-67	0.282824	0.345	0.272	1.06765e-62	NAF1	NPEPPS
4.84286e-66	0.383019	0.318	0.249	2.34976e-61	NAF1	DTWD1
1.28374e-65	0.471207	0.276	0.21	6.22872e-61	NAF1	PLBD2
2.15377e-65	0.290192	0.289	0.216	1.04501e-60	NAF1	MYLIP
7.07504e-65	0.280962	0.338	0.268	3.43281e-60	NAF1	NTAN1
1.052e-64	0.34332	0.324	0.255	5.1043e-60	NAF1	MEIS2
2.06847e-64	0.257399	0.353	0.283	1.00362e-59	NAF1	IMP3
1.73656e-63	0.30117	0.312	0.241	8.42578e-59	NAF1	TCF7L2
6.20507e-63	0.39436	0.273	0.208	3.0107e-58	NAF1	POGLUT3
2.62909e-62	0.351069	0.365	0.293	1.27564e-57	NAF1	LTBP2
2.75103e-60	0.343761	0.259	0.195	1.3348e-55	NAF1	PHYKPL
7.87464e-59	0.359742	0.563	0.493	3.82078e-54	NAF1	IER3
6.55087e-57	0.271333	0.327	0.258	3.17848e-52	NAF1	FSTL3
1.37366e-56	0.277401	0.267	0.203	6.665e-52	NAF1	CREBRF
6.82884e-56	0.384485	0.275	0.215	3.31335e-51	NAF1	NCSTN
8.06415e-55	0.413705	0.26	0.201	3.91273e-50	NAF1	IL10RB
4.68941e-54	0.345922	0.423	0.354	2.2753e-49	NAF1	NID1
1.263e-53	0.251509	0.309	0.245	6.12809e-49	NAF1	MYCBP2
6.84317e-51	0.358321	0.282	0.224	3.3203e-46	NAF1	TCTN1
4.14938e-50	0.325923	0.251	0.195	2.01328e-45	NAF1	NTPCR
3.58133e-49	0.258066	0.285	0.228	1.73766e-44	NAF1	TNPO1
1.79085e-48	0.293354	0.34	0.278	8.68918e-44	NAF1	MAP3K8
9.64796e-48	0.335787	0.293	0.237	4.68119e-43	NAF1	C15orf61
1.6088e-47	0.262558	0.301	0.244	7.80588e-43	NAF1	UBL3
2.30187e-44	0.299427	0.266	0.211	1.11687e-39	NAF1	H2AX
1.56041e-41	0.264462	0.273	0.218	7.5711e-37	NAF1	SSC5D
2.11818e-41	0.295836	0.277	0.226	1.02774e-36	NAF1	PHYH
5.03753e-40	0.313103	0.264	0.213	2.44421e-35	NAF1	FAS
3.67872e-39	0.266187	0.33	0.278	1.78491e-34	NAF1	BICC1
1.60647e-29	0.314025	0.282	0.238	7.7946e-25	NAF1	NGRN
5.32076e-29	0.274193	0.275	0.229	2.58163e-24	NAF1	MRGPRF
0.000103372	0.54898	0.313	0.302	1	NAF1	RGCC
