## Supplementary Figures and tables for "Pan-cancer single-cell analysis identifies a FOXF1/FOXF2-associated transitional CAF-like fibroblast state": Table_S7_CAFlike_genes_enriched_in_CAF_branch_states5_7.xlsx

### Sheet: Sheet 1
Table S7. DEGs enriched in CAF-like states 5–7 identified by Monocle2 pseudotime analysis
p_val	avg_log2FC	pct.1	pct.2	p_val_adj	cluster	gene
0	3.41373	0.757	0.222	0	CAF-like	CXCL14
0	0.972941	0.779	0.398	0	CAF-like	A2M
0	2.11739	0.714	0.37	0	CAF-like	CTSC
0	2.43426	0.525	0.208	0	CAF-like	BMP4
0	3.11443	0.362	0.086	0	CAF-like	PITX1
0	3.10411	0.348	0.072	0	CAF-like	FENDRR
0	3.30296	0.341	0.067	0	CAF-like	LINC01082
0	1.674	0.639	0.369	0	CAF-like	CCL2
0	0.762598	0.514	0.246	0	CAF-like	IGKC
0	3.78208	0.303	0.038	0	CAF-like	EMID1
0	2.02031	0.478	0.215	0	CAF-like	FOXF1
0	1.3882	0.502	0.249	0	CAF-like	ETS2
0	4.22331	0.273	0.025	0	CAF-like	HAPLN1
0	3.12524	0.29	0.043	0	CAF-like	WFDC1
0	2.63181	0.324	0.081	0	CAF-like	EDNRB
0	1.32502	0.44	0.201	0	CAF-like	SLC9A3R2
0	1.15536	0.692	0.454	0	CAF-like	PHLDA1
0	2.09313	0.415	0.178	0	CAF-like	CCL11
0	2.46848	0.294	0.079	0	CAF-like	PTGER2
0	1.25893	0.727	0.514	0	CAF-like	PDLIM1
1.55911e-289	1.05257	0.7	0.471	7.56482e-285	CAF-like	EMILIN1
9.3119e-271	0.493249	0.993	0.975	4.51814e-266	CAF-like	B2M
6.42311e-268	1.82328	0.319	0.13	3.11649e-263	CAF-like	CARD16
1.45413e-267	1.56482	0.626	0.448	7.05543e-263	CAF-like	PLPP1
7.23123e-255	1.25076	0.472	0.245	3.50859e-250	CAF-like	F2R
2.60809e-219	0.610225	0.503	0.272	1.26545e-214	CAF-like	TGFBI
5.75869e-211	1.36164	0.374	0.186	2.79411e-206	CAF-like	FARP1
9.57128e-208	1.43352	0.382	0.193	4.64398e-203	CAF-like	ITIH5
3.94053e-201	1.03333	0.345	0.16	1.91194e-196	CAF-like	PLEKHH2
1.31546e-194	1.48652	0.335	0.162	6.38261e-190	CAF-like	GRK5
8.5587e-187	1.00656	0.697	0.545	4.15268e-182	CAF-like	CEBPB
4.37786e-185	1.38627	0.52	0.352	2.12414e-180	CAF-like	RGS10
7.79918e-185	0.589555	0.911	0.841	3.78416e-180	CAF-like	UBB
2.83771e-172	2.12088	0.304	0.15	1.37686e-167	CAF-like	GADD45G
9.40983e-169	1.01773	0.493	0.304	4.56565e-164	CAF-like	GGT5
1.62797e-168	0.543344	0.931	0.864	7.8989e-164	CAF-like	HLA-A
2.77093e-156	1.38367	0.305	0.154	1.34445e-151	CAF-like	PRKG1
5.523e-150	1.44192	0.275	0.132	2.67976e-145	CAF-like	PRR16
1.38641e-134	0.395439	0.892	0.813	6.72687e-130	CAF-like	HMGB1
1.43614e-128	0.419318	0.965	0.918	6.96817e-124	CAF-like	RPL41
4.57692e-128	0.825578	0.516	0.359	2.22072e-123	CAF-like	NID1
1.72183e-126	1.1215	0.579	0.429	8.35434e-122	CAF-like	IRF1
2.87339e-125	1.39057	0.261	0.133	1.39417e-120	CAF-like	TMEM100
3.47739e-124	0.458359	0.781	0.7	1.68723e-119	CAF-like	H3-3A
6.83677e-122	0.966874	0.425	0.277	3.3172e-117	CAF-like	PROCR
1.88858e-120	0.277572	0.931	0.9	9.16341e-116	CAF-like	RPS7
3.9915e-116	0.555346	0.716	0.604	1.93668e-111	CAF-like	TCF4
2.32866e-115	1.19339	0.26	0.134	1.12987e-110	CAF-like	CH25H
6.30911e-115	0.397819	0.485	0.314	3.06118e-110	CAF-like	COL4A2
3.04994e-114	0.735889	0.455	0.296	1.47983e-109	CAF-like	CHCHD10
1.19935e-113	0.507651	0.901	0.804	5.81925e-109	CAF-like	FOS
1.34493e-113	0.440573	0.905	0.839	6.52559e-109	CAF-like	HLA-C
1.98109e-112	0.49458	0.305	0.163	9.61225e-108	CAF-like	TGM2
7.41678e-112	0.362977	0.854	0.788	3.59862e-107	CAF-like	HNRNPA1
1.17383e-110	0.538128	0.762	0.65	5.69541e-106	CAF-like	BTG1
7.79378e-110	0.852115	0.482	0.331	3.78154e-105	CAF-like	ID1
1.93319e-109	0.401859	0.885	0.809	9.37986e-105	CAF-like	DDX5
6.70325e-100	0.459317	0.711	0.596	3.25242e-95	CAF-like	MEG3
1.33142e-98	0.624474	0.631	0.499	6.46004e-94	CAF-like	CRISPLD2
4.26938e-98	1.34917	0.282	0.166	2.0715e-93	CAF-like	CMIP
1.5584e-95	0.741747	0.531	0.412	7.56137e-91	CAF-like	SERPINB6
2.74388e-95	0.489172	0.255	0.136	1.33133e-90	CAF-like	KRT8
5.39739e-89	0.63375	0.609	0.506	2.61881e-84	CAF-like	STAT3
4.23985e-88	0.819295	0.45	0.329	2.05718e-83	CAF-like	PLEKHA5
7.52621e-86	0.643482	0.389	0.261	3.65172e-81	CAF-like	SPON1
2.6914e-84	0.670091	0.527	0.406	1.30587e-79	CAF-like	PKIG
1.37111e-83	0.341351	0.778	0.651	6.65263e-79	CAF-like	ZFP36L2
2.39763e-80	0.463777	0.744	0.635	1.16333e-75	CAF-like	FOSB
3.91167e-79	0.52635	0.613	0.498	1.89794e-74	CAF-like	IL6ST
1.23602e-78	0.807258	0.625	0.517	5.99717e-74	CAF-like	APLP2
3.36721e-77	1.07217	0.407	0.293	1.63377e-72	CAF-like	NUDT4
6.76012e-75	0.548083	0.581	0.482	3.28001e-70	CAF-like	QSOX1
8.42269e-70	0.34449	0.681	0.569	4.08669e-65	CAF-like	TSC22D1
2.5924e-69	0.494474	0.837	0.766	1.25783e-64	CAF-like	ZFP36L1
1.94617e-65	0.456529	0.733	0.661	9.44282e-61	CAF-like	FUS
2.90445e-65	0.352266	0.902	0.841	1.40924e-60	CAF-like	HSP90AA1
7.52067e-64	0.515624	0.597	0.515	3.64903e-59	CAF-like	PRNP
3.11371e-62	0.890774	0.327	0.227	1.51077e-57	CAF-like	MYLIP
3.4858e-61	0.925474	0.321	0.219	1.69131e-56	CAF-like	TMEM119
1.05612e-60	0.250112	0.84	0.781	5.12429e-56	CAF-like	CIRBP
2.62704e-60	0.8855	0.251	0.159	1.27464e-55	CAF-like	ISOC1
4.13088e-58	0.320244	0.736	0.654	2.0043e-53	CAF-like	PTMS
3.33635e-56	0.603535	0.255	0.161	1.6188e-51	CAF-like	RASD1
5.58858e-56	0.787277	0.371	0.279	2.71158e-51	CAF-like	GCSH
3.93285e-55	0.578411	0.493	0.356	1.90822e-50	CAF-like	POSTN
4.54791e-54	0.369337	0.792	0.72	2.20665e-49	CAF-like	EGR1
6.98687e-51	0.927024	0.258	0.171	3.39003e-46	CAF-like	MMD
1.07135e-50	0.495684	0.531	0.442	5.1982e-46	CAF-like	NDUFB1
1.81775e-49	0.904769	0.281	0.196	8.81972e-45	CAF-like	PSD3
5.21894e-49	0.761492	0.331	0.24	2.53223e-44	CAF-like	PXDN
1.55962e-45	0.4773	0.555	0.485	7.56729e-41	CAF-like	PPP1CC
2.31764e-44	0.54192	0.346	0.251	1.12452e-39	CAF-like	TNFAIP2
3.16534e-43	0.411917	0.405	0.311	1.53583e-38	CAF-like	NDUFB8
4.71399e-43	0.427815	0.307	0.219	2.28723e-38	CAF-like	ARRDC3
1.18712e-42	0.416328	0.483	0.391	5.75991e-38	CAF-like	VAMP2
1.57911e-42	0.961643	0.311	0.232	7.66184e-38	CAF-like	MMP19
2.05103e-40	0.422345	0.59	0.521	9.9516e-36	CAF-like	DDX24
3.26013e-40	0.402975	0.486	0.406	1.58182e-35	CAF-like	LAMC1
1.50974e-39	0.647938	0.251	0.175	7.32526e-35	CAF-like	VSTM4
1.79183e-39	0.715443	0.375	0.295	8.69396e-35	CAF-like	PMEPA1
3.36416e-39	0.272737	0.704	0.648	1.63229e-34	CAF-like	PSME1
4.32899e-39	0.321816	0.497	0.415	2.10043e-34	CAF-like	STOM
6.54367e-39	0.499692	0.3	0.216	3.17499e-34	CAF-like	ALDH1A3
1.90299e-38	0.593012	0.473	0.401	9.23333e-34	CAF-like	TOP1
2.48114e-38	0.318366	0.675	0.591	1.20385e-33	CAF-like	RRBP1
1.43716e-37	0.49662	0.518	0.459	6.97308e-33	CAF-like	RCN2
3.24947e-36	0.561744	0.359	0.282	1.57664e-31	CAF-like	PTEN
1.32458e-35	0.440314	0.479	0.407	6.42687e-31	CAF-like	RTF1
7.88559e-35	0.564042	0.314	0.235	3.82609e-30	CAF-like	TMEM204
5.01989e-33	0.684121	0.286	0.216	2.43565e-28	CAF-like	CCDC186
8.58134e-33	0.51282	0.5	0.426	4.16366e-28	CAF-like	SLC2A3
6.32847e-32	0.400339	0.541	0.472	3.07057e-27	CAF-like	ARGLU1
3.04637e-31	0.565854	0.284	0.215	1.4781e-26	CAF-like	ACVRL1
4.36083e-31	0.439178	0.465	0.403	2.11587e-26	CAF-like	TMEM123
5.62652e-31	0.479919	0.439	0.375	2.72999e-26	CAF-like	ARID4B
6.21327e-31	0.34303	0.557	0.493	3.01468e-26	CAF-like	EMP2
2.09399e-30	0.518741	0.305	0.234	1.016e-25	CAF-like	MLXIP
9.45872e-30	0.337274	0.539	0.482	4.58937e-25	CAF-like	CSNK1A1
9.89044e-29	0.602982	0.321	0.253	4.79884e-24	CAF-like	PLK2
1.60811e-28	0.484211	0.365	0.3	7.80257e-24	CAF-like	TMOD3
9.17452e-28	0.276071	0.75	0.697	4.45148e-23	CAF-like	BSG
4.76617e-27	0.386956	0.357	0.283	2.31255e-22	CAF-like	LBH
2.63314e-26	0.476742	0.39	0.323	1.2776e-21	CAF-like	C1orf21
6.50034e-26	0.307144	0.543	0.491	3.15397e-21	CAF-like	TMBIM4
8.49157e-26	0.563998	0.292	0.229	4.12011e-21	CAF-like	IL15RA
9.59278e-26	0.594803	0.319	0.259	4.65442e-21	CAF-like	UPF3A
2.70163e-25	0.493242	0.29	0.228	1.31083e-20	CAF-like	EPS8
7.4441e-24	0.690119	0.3	0.245	3.61188e-19	CAF-like	ATP2B1
9.24624e-24	0.295687	0.559	0.505	4.48627e-19	CAF-like	SLC38A2
1.05382e-23	0.465709	0.382	0.325	5.11313e-19	CAF-like	CLMP
1.22343e-23	0.595659	0.274	0.214	5.93609e-19	CAF-like	TNS2
2.52524e-23	0.383616	0.291	0.229	1.22525e-18	CAF-like	ITGA1
1.35479e-22	0.295565	0.545	0.502	6.57343e-18	CAF-like	PPA1
1.39705e-22	0.547345	0.329	0.27	6.77848e-18	CAF-like	INTS6
1.48347e-21	0.251743	0.64	0.59	7.19782e-17	CAF-like	YBX3
1.7644e-21	0.326007	0.527	0.488	8.56087e-17	CAF-like	NME3
1.88799e-21	0.422458	0.329	0.272	9.16051e-17	CAF-like	PYCARD
2.18192e-21	0.427293	0.425	0.372	1.05867e-16	CAF-like	RDX
2.50823e-21	0.27447	0.571	0.528	1.217e-16	CAF-like	ANAPC16
3.94215e-21	0.320056	0.304	0.242	1.91273e-16	CAF-like	KDM6B
4.64546e-21	0.402616	0.528	0.475	2.25398e-16	CAF-like	SCPEP1
2.07097e-20	0.287169	0.5	0.455	1.00484e-15	CAF-like	SAT2
5.43616e-20	0.326835	0.538	0.491	2.63762e-15	CAF-like	RBM25
6.21117e-20	0.365259	0.326	0.27	3.01366e-15	CAF-like	STING1
7.85337e-20	0.428071	0.388	0.334	3.81045e-15	CAF-like	DDX46
2.96719e-19	0.323155	0.46	0.41	1.43968e-14	CAF-like	HNRNPH1
7.00791e-19	0.346713	0.426	0.376	3.40024e-14	CAF-like	DEGS1
7.48549e-19	0.439728	0.317	0.267	3.63196e-14	CAF-like	ATP2A2
8.08377e-19	0.354192	0.402	0.347	3.92225e-14	CAF-like	MAFF
2.25102e-18	0.309857	0.503	0.461	1.09219e-13	CAF-like	NDN
3.031e-18	0.574036	0.276	0.226	1.47064e-13	CAF-like	NPTN
3.78565e-18	0.572875	0.262	0.215	1.8368e-13	CAF-like	GDE1
3.84311e-18	0.474657	0.338	0.286	1.86468e-13	CAF-like	PPP1R10
1.22131e-17	0.482083	0.314	0.265	5.9258e-13	CAF-like	CHMP1B
1.30251e-17	0.305807	0.278	0.226	6.31976e-13	CAF-like	CREM
1.5374e-17	0.319314	0.458	0.411	7.45948e-13	CAF-like	CHD9
3.21516e-17	0.264888	0.585	0.553	1.55999e-12	CAF-like	SRSF7
3.68341e-17	0.345703	0.279	0.229	1.78719e-12	CAF-like	AGPAT2
5.54016e-17	0.309844	0.516	0.481	2.68809e-12	CAF-like	RSRC2
3.38167e-16	0.322096	0.412	0.37	1.64079e-11	CAF-like	UFM1
7.96228e-16	0.286656	0.415	0.37	3.8633e-11	CAF-like	GPBP1
2.111e-15	0.330004	0.5	0.464	1.02426e-10	CAF-like	TMCO1
2.86235e-15	0.43836	0.354	0.308	1.38881e-10	CAF-like	LTBP2
1.26788e-14	0.372932	0.414	0.373	6.15176e-10	CAF-like	CHMP3
1.57941e-14	0.37853	0.413	0.371	7.66332e-10	CAF-like	NR3C1
1.79078e-14	0.469198	0.278	0.235	8.68887e-10	CAF-like	PHF11
2.34297e-14	0.268612	0.406	0.368	1.13681e-09	CAF-like	EI24
1.02089e-13	0.371154	0.347	0.307	4.95336e-09	CAF-like	CASP4
1.2118e-13	0.277234	0.392	0.349	5.87967e-09	CAF-like	ARL3
1.68463e-13	0.440078	0.319	0.281	8.17381e-09	CAF-like	FLYWCH2
3.86112e-13	0.293359	0.471	0.44	1.87341e-08	CAF-like	SDHD
4.64788e-13	0.262923	0.421	0.386	2.25515e-08	CAF-like	TLE5
1.27426e-12	0.351939	0.286	0.244	6.18272e-08	CAF-like	ZCCHC24
2.82993e-12	0.252112	0.451	0.413	1.37308e-07	CAF-like	CLEC2B
5.23941e-12	0.321116	0.399	0.36	2.54216e-07	CAF-like	RBBP6
1.80604e-11	0.352536	0.281	0.244	8.76289e-07	CAF-like	TJP1
1.99699e-11	0.381587	0.255	0.215	9.68939e-07	CAF-like	RNF24
8.68353e-11	0.285642	0.316	0.279	4.21325e-06	CAF-like	CHD4
9.54597e-11	0.390377	0.322	0.292	4.63171e-06	CAF-like	PTS
1.19734e-10	0.291075	0.328	0.292	5.80948e-06	CAF-like	WAC
5.615e-10	0.359412	0.334	0.304	2.7244e-05	CAF-like	ZEB1
5.65695e-10	0.298654	0.283	0.25	2.74475e-05	CAF-like	FNIP1
1.15025e-09	0.27772	0.436	0.407	5.58102e-05	CAF-like	AFF4
3.73126e-09	0.391601	0.333	0.302	0.000181041	CAF-like	ZC3H13
7.07044e-09	0.291952	0.25	0.217	0.000343058	CAF-like	CREBRF
2.27872e-08	0.312392	0.353	0.325	0.00110564	CAF-like	SLTM
3.71658e-08	0.280719	0.302	0.274	0.00180328	CAF-like	RNF145
3.87367e-08	0.35078	0.261	0.231	0.0018795	CAF-like	SNHG18
4.99364e-08	0.418817	0.284	0.259	0.00242291	CAF-like	TCF12
6.78327e-08	0.326485	0.372	0.351	0.00329124	CAF-like	CISD1
8.96194e-08	0.279244	0.328	0.301	0.00434833	CAF-like	ADAR
1.26092e-07	0.255753	0.289	0.262	0.00611801	CAF-like	APMAP
1.32701e-07	0.370287	0.253	0.225	0.00643866	CAF-like	SMAD5
2.02622e-07	0.401496	0.272	0.246	0.00983121	CAF-like	CSNK1E
2.57266e-07	0.253024	0.302	0.274	0.0124826	CAF-like	ZNF22
3.99787e-07	0.287411	0.264	0.237	0.0193977	CAF-like	NT5C3B
5.25099e-07	0.433861	0.281	0.258	0.0254778	CAF-like	PLXDC1
6.12536e-07	0.25739	0.263	0.237	0.0297203	CAF-like	MBTPS1
6.32117e-07	0.284184	0.338	0.314	0.0306703	CAF-like	NAA20
1.24445e-06	0.252411	0.254	0.226	0.0603805	CAF-like	DDX6
5.40767e-06	0.272082	0.345	0.325	0.26238	CAF-like	TWSG1
5.87804e-05	0.261391	0.307	0.289	1	CAF-like	NSRP1
5.90452e-05	0.269104	0.285	0.265	1	CAF-like	DTWD1
8.59901e-05	0.293104	0.278	0.258	1	CAF-like	MOCS2
8.85971e-05	0.371869	0.272	0.256	1	CAF-like	PSMB10
0.000154061	0.252985	0.254	0.235	1	CAF-like	CHD3
0.00311784	0.286927	0.285	0.272	1	CAF-like	NEMF
0.00330493	0.251819	0.268	0.256	1	CAF-like	DENR
0.0056984	0.250521	0.256	0.246	1	CAF-like	ABCF1
